# Tubular Mitochondrial Pyruvate Carrier Disruption Elicits Redox Adaptations that Protect from Acute Kidney Injury

**DOI:** 10.1101/2023.01.31.526492

**Authors:** Adam J. Rauckhorst, Gabriela Vasquez Martinez, Gabriel Mayoral Andrade, Hsiang Wen, Ji Young Kim, Aaron Simoni, Kranti A. Mapuskar, Prerna Rastogi, Emily J Steinbach, Michael L. McCormick, Bryan G. Allen, Navjot S. Pabla, Ashley R. Jackson, Mitchell C. Coleman, Douglas R. Spitz, Eric B. Taylor, Diana Zepeda-Orozco

**Affiliations:** Department of Molecular Physiology and Biophysics, University of Iowa, Iowa City, IA, USA; Fraternal Order of Eagles Diabetes Research Center (FOEDRC), University of Iowa, Iowa City, IA, USA; FOEDRC Metabolomics Core Research Facility, University of Iowa, Iowa City, IA, USA; Kidney and Urinary Tract Research Center, The Abigail Wexner Research Institute at Nationwide Children’s Hospital, Columbus OH, USA; Stead Family Department of Pediatrics, University of Iowa, Iowa City, IA, USA; Division of Pharmaceutics and Pharmacology, College of Pharmacy & Comprehensive Cancer Center, The Ohio State University, Columbus, OH, USA; Free Radical and Radiation Biology Program, Department of Radiation Oncology, University of Iowa, Iowa City, IA, USA; Holden Comprehensive Cancer Center, University of Iowa, Iowa City, IA, USA; Department of Pathology, University of Iowa, Iowa City, IA, USA; Department of Orthopedics and Rehabilitation, University of Iowa, Iowa City, IA, USA; Department of Pediatrics, The Ohio State University, Columbus, OH, USA; Pappajohn Biomedical Institute, University of Iowa, Iowa City, IA, USA

**Keywords:** acute kidney injury, mitochondrial metabolism, oxidative damage, metabolomics

## Abstract

Energy-intensive kidney reabsorption processes essential for normal whole-body function are maintained by tubular epithelial cell metabolism. Tubular metabolism changes markedly following acute kidney injury (AKI), but which changes are adaptive versus maladaptive remain poorly understood. In publicly available data sets, we noticed a consistent downregulation of the mitochondrial pyruvate carrier (MPC) after AKI, which we experimentally confirmed. To test the functional consequences of MPC downregulation, we generated novel tubular epithelial cell-specific *Mpc1* knockout (MPC TubKO) mice. ^13^C-glucose tracing, steady-state metabolomic profiling, and enzymatic activity assays revealed that MPC TubKO coordinately increased activities of the pentose phosphate pathway and the glutathione and thioredoxin oxidant defense systems. Following rhabdomyolysis-induced AKI, MPC TubKO decreased markers of kidney injury and oxidative damage and strikingly increased survival. Our findings suggest that decreased mitochondrial pyruvate uptake is a central adaptive response following AKI and raise the possibility of therapeutically modulating the MPC to attenuate AKI severity.
