## Supplemental Table 1 for "Tubular Mitochondrial Pyruvate Carrier Disruption Elicits Redox Adaptations that Protect from Acute Kidney Injury"

### Sheet: Sheet1
Suppemental Table 1 - qPCR primers
Gene	Forward	Reverse
Mpc1	AACTACGAGATGAGTAAGCGGC	GTGTTTTCCCTTCAGCACGAC
Ngal (Lcn2)	ATGCACAGGTATCCTCAGGT	TGGCGAACTGGTTGTAGTCC
Kim1	CAGGAAGACCCACGACTATTTC	GTGTGTAGATGTTGGAGGAGTG
U36b4	CGTCCTCGTTGGAGTGACA	CGGTGCGTCAGGGATTG
18S	TAGAGGGACAAGTGGCGTTC	CGCTGAGCCAGTCAGTGT
β-Actin	GATGTATGAAGGCTTTGGTC	TGTGCACTTTTATTGGTCTC
