## Supplemental Table 2 for "Tubular Mitochondrial Pyruvate Carrier Disruption Elicits Redox Adaptations that Protect from Acute Kidney Injury"

### Sheet: Antibodies
Supplemental Table 2 - Western blotting and immunostaining antibodies
Western Blotting Antibodies
Protein	Species	Company	Catalog #
MPC1 (D9E2AG)	Rabbit	Cell Signaling	14462
MPC2 (D4I7G)	Rabbit	Cell Signaling	46141
VDAC (D73D12)	Rabbit	Cell Signaling	4661
β-TUBULIN	Rabbit	Abcam	ab6046
β-ACTIN	Mouse	Santa Cruz Biotech.	sc-47778
Total Oxphos	Mouse	Abcam	ab110413
4HNE	Rabbit	Millipore	Abn249
Peroxidase Conjugated Goat anti-rabbit secondary	Goat	Jackson Laboratories	111-035-144
Peroxidase Conjugated Goat anti-mouse secondary	Donky	Jackson Laboratories	715-035-150
Peroxidase Conjugated Goat anti-rabbit secondary	Rabbit	Sigma	A6154
Immunostaining Antibodies
Protein	Species	Company	Catalog #	Method
MPC1 (D9E2AG)	Rabbit	Cell Signaling	14462	IF
Biotinylated-LTL	--	Vector Laboratories	B-1325	IF
Biotinylated-PNA	--	Vector Laboratories	B-1075	IF
3NT	Rabbit	Millipore Sigma	06-284	IHC
Protein-glutathionylation (D8)	Mouse	Abcam	ab19534
Alexa Fluor 488 goat anti rabbit secondary	Goat	Invitrogen	A11070	--
Texas Red Streptavidin secondary	--	Vector Laboratories	SA-5006-1	--
Omnimap horseradish peroxidase	--	Roche	5269652001	--
ImmPress Anti-Rabbit HRP IgG Peroxidase secondary	Horse	Vector Laboratories	MP-7401	--
