## Supplemental Table 3 for "Tubular Mitochondrial Pyruvate Carrier Disruption Elicits Redox Adaptations that Protect from Acute Kidney Injury"

### Sheet: Sheet1
Supplemental Table 3 - Metabolomic profiling data in WT and MPC TubKO kidneys														WT		MPC TubKO
	WT	WT	WT	WT	WT	WT	MPC TubKO	MPC TubKO	MPC TubKO	MPC TubKO	MPC TubKO	MPC TubKO		AVG	SEM	AVG	SEM	p-value
1-Aminocyclopropanecarboxylic acid	1.07877	1.20736	1.31782	0.568561	0.811811	1.01568	1.47638	1.36066	0.886193	0.841833	0.878953	0.840884		1	0.111357	1.04748	0.118523	0.776266
1-Octadecanol	1.00764		0.996926	0.971038	1.01158	1.01281	1.08459	1.13593	0.81744	1.05614	0.988003	0.924857		1	0.00776186	1.00116	0.047573	0.983013
2-Deoxyadenosine 5-monophosphate	0.348909	0.296353	1.37057	1.20006	2.03346	0.750657	0.611095	1.03232	0.589742		0.744808	0.997579		1	0.272433	0.795109	0.0937629	0.528904
2-Deoxyuridine	1.15602	1.23704	0.933245	0.993627	0.720988	0.959077	0.891365	1.03174	0.614403	0.89974	0.899341	0.863271		1	0.0740607	0.866643	0.0558775	0.181144
2-Hydroxybutyrate	1.0153	0.97271	0.983824	0.986826		1.04134	1.13065	1.33942	1.00991	1.13813	1.01956	1.39648		1	0.012496	1.17236	0.066027	0.0444917
2-Hydroxyglutarate	1.0522	0.894291	0.619934	1.03918	0.989105	1.40529	0.913676	1.12345	0.791682	1.01918	1.09773			1	0.103965	0.989142	0.0614072	0.934055
3-Hydroxybutyrate	0.71245	0.71106	0.675732	1.57164	0.890729	1.43839	1.63139	0.804186	1.2737	2.38382	1.20069	3.007		1	0.163526	1.7168	0.337263	0.0848685
3-Phosphoglycerate	0.939532	1.18946	0.701315	0.929144	0.819343	1.42121	0.47447	0.638899	0.514305	0.604646	0.970765	0.389843		1	0.107057	0.598821	0.0829177	0.0142238
4-Acetamidobutyrate	0.94128	1.02279	1.02288	1.05099	0.989701	0.972362	0.711009	0.748476	0.682114	0.883272	0.858155	0.767403		1	0.0162895	0.775071	0.0327218	0.000107807
4-Aminobutanoate	0.83691	1.11827	1.07577	1.23401	1.03442	0.700623	0.842779	0.78623	0.645256	0.879279	0.918575	1.09483		1	0.0799785	0.861158	0.0607709	0.196991
Urocanic acid	0.795962	0.910522	0.739725	1.23304	1.46752	0.853229	0.702806	0.553567	0.808282	1.24104	1.19276	0.439973		1	0.117162	0.82307	0.134838	0.345296
5-Deoxy-5-(methylthio)adenosine	0.9906	1.02726	1.04886	0.997117		0.936159	0.757972	0.836726	0.629384	0.6079	0.798877	0.609759		1	0.019109	0.70677	0.0420986	0.000226899
6-phosphogluconate	1.20067	1.01742	0.926716	1.15286	0.765452	0.936889	1.52337	1.05946	1.16246	0.755515	1.02073	1.12183		1	0.0653966	1.10723	0.101638	0.395803
6-Phosphogluconate	1.01404	0.764573	1.04601	1.00543	1.02574	1.14421	1.08863	0.923821	0.759374	0.834829	0.87157	0.780971		1	0.0513902	0.876533	0.0489367	0.112507
Acetylcarnitine	1.12838	1.12059	0.881428	1.10625	0.71157	1.05178	1.20625	0.781218	1.05442	1.05108	1.3072	1.07283		1	0.0688586	1.07883	0.0726555	0.449232
Aconitate	0.748897	0.825846	0.987798	1.25241	0.865344	1.3197	0.638467	0.718636	0.753707	0.817192	0.736016	0.536912		1	0.0961916	0.700155	0.0402685	0.0165159
Adenine	0.937793	0.937774	1.01401	1.09083	0.874945	1.14465	0.782998	0.699131	0.716765	0.712537		0.692274		1	0.0419324	0.720741	0.0161809	0.000277856
Adenosine	0.885677	0.765877	0.975608	1.03362	1.36409	0.97512	0.754979	0.833989	1.00878	1.19396	0.830124	0.945955		1	0.0822178	0.927964	0.0647906	0.507001
Adonitol	0.815075	0.930929	1.01733	1.14511	1.0145	1.07705	0.688415	0.847112	0.859958	1.1883	1.12198	0.653039		1	0.0470722	0.893133	0.0898638	0.316928
ADP	0.99084	1.17321	1.01221	1.02206	0.853045	0.948632	0.75433	1.0203	0.898631	0.93724	0.962675	0.80122		1	0.0428005	0.895732	0.0410916	0.109375
Alanine	1.03547	1.20073	0.929144	0.815912	1.27292	0.745824	1.55609	1.41059	1.57502	1.68197	1.89956	1.40784		1	0.0855469	1.58851	0.0755022	0.000426563
Allantoin	0.770816	1.07752	0.778146	1.05462	1.36934	0.949562	0.966606	1.0755	1.15259	1.17683	1.07985	1.49951		1	0.0912309	1.15848	0.0745104	0.208199
alpha-Keto-beta-Methylvalerate	1.11971	0.83768	0.903295	1.12765	1.01167		1.15257	0.981538	0.674591	0.831371	1.50949	1.2977		1	0.0576456	1.07454	0.125541	0.627102
alpha-Ketoglutarate	1.29435	1.01905	0.83197	0.941618	0.913008		2.04662	1.58608	1.11495	0.948948	1.38745			1	0.0794406	1.41681	0.191858	0.0796207
alpha-Ketoisocaproate	1.17063	0.724133	1.03016	1.24361	0.841102	0.990363	0.972141	0.780746	0.66322	0.759598	0.728514	1.04656		1	0.0797529	0.82513	0.0612258	0.112623
alpha-Ketoisovalerate	1.02693	0.756406	1.1332	1.10305	0.946295	1.03412	1.27611	0.931423	0.899284	0.98285	0.957227			1	0.0555197	1.00938	0.0681057	0.916396
Aminoadipic acid	0.770165	1.16356	1.04577	1.11664	0.820707	1.08317	0.584136	0.795272	0.745371	1.06557	1.11897	0.488304		1	0.0669172	0.799603	0.103122	0.134123
AMP	0.824321	1.07197	0.826381	1.14485	1.08474	1.04773	0.561536	1.24157	0.791276	1.0397	1.00035	0.652812		1	0.0567533	0.881207	0.105137	0.343537
Arachidic acid	0.868299	0.868482	0.913289	1.12471	1.32496	0.900252	0.98864	0.970439	0.881209	1.23663	0.997407	0.877659		1	0.0759967	0.991997	0.0534463	0.933053
Arachidonate	1.04956	0.914121	0.9041	1.06723	1.05382	1.01117	0.578153	0.492372	0.473193	0.461718	0.574151	0.350991		1	0.0297596	0.48843	0.0342779	5.26128e-07
Arachidonyl Carnitine	1.02077	0.794598	1.25993	1.34675	0.896709	0.681245	1.29065	0.846876	0.616689	1.37131	0.881315	1.7963		1	0.106879	1.13386	0.176389	0.530945
Arginine	0.961343	0.938962	1.04035	1.07339	0.92987	1.05609	0.836129	0.936951	0.90409	0.853628	0.978759	0.847179		1	0.0260113	0.892789	0.0233045	0.0118442
Ascorbate	1.03767	1.154	1.09358	0.905777	0.795402	1.01358	0.896287	1.12773	0.95601	1.02411	0.988922			1	0.0531704	0.998612	0.0385364	0.984227
Asparagine	0.877948	0.926269	1.02765	1.12897	1.15025	0.888909	1.12486	0.996332	1.00939	1.12103	0.995844			1	0.0492098	1.04949	0.0300919	0.436691
Aspartate	0.913836	1.01305	1.00164	1.16111	1.00222	0.908137	0.66912	0.754505	0.668636	0.941386	0.834496	0.530628		1	0.0374154	0.733129	0.0586988	0.00329808
ATP	1.2814	1.14583	1.19392	0.88829	0.650365	0.840196	1.34845	0.863633	1.04091	0.770538	1.007	1.17632		1	0.0997191	1.03447	0.0853121	0.798117
beta-Alanine	0.897826	0.883096	1.14069	1.25163	0.854023	0.972734	0.696537	0.682069	0.657129	0.984507	0.890202	0.702941		1	0.065643	0.768898	0.0550212	0.0223847
3-Hydroxyisovaleric acid	1.03095	0.974086	0.998381	1.10865	0.840561	1.04738	0.85542	0.855744	1.00828	1.08423	0.942333	1.0073		1	0.0370143	0.958885	0.0374665	0.45308
Betaine	1.02636	0.976628	1.18232	1.03138	1.06955	0.713766	0.991112	0.826717	0.766028	1.02624	0.822002	1.23131		1	0.0638314	0.943901	0.0711433	0.570269
B-Nicotinamide mononucleotide	1.25261	0.97243	1.21889	0.920132	0.792557	0.843376	1.21398	0.857539	0.893452	0.864027	0.904376	1.08026		1	0.078831	0.968938	0.059363	0.759412
Butyryl-L-carnitine	1.04702	0.868985	0.940006	1.22341	1.11383	0.806741	0.893977	0.792218	0.697192		0.93345	1.11919		1	0.0640822	0.887205	0.0711082	0.268293
Carnitine	1.17563	1.18838	1.23687	0.704923	0.993216	0.700977	0.663283	1.09609	0.689249	0.502395	0.788618	0.478779		1	0.0998287	0.703069	0.0920384	0.0536236
Carnosine	0.972676	1.04655	1.21719	1.02434	0.683574	1.05567	0.951854	1.55706	1.23425	1.43731	1.5915	0.845553		1	0.0716245	1.26959	0.128634	0.09701
Cholesterol	0.980788	0.920553	0.982443	1.04509	0.977215	1.09391	0.945106	0.936102	0.908206	0.986287	1.02403	0.878133		1	0.0247394	0.94631	0.0214817	0.132322
Cinnamate	1.08308	0.81347	1.14575	1.00531	0.970429	0.981955	1.19207	0.637086	1.04534	0.753573	1.03478	1.00097		1	0.0462485	0.94397	0.0844102	0.573365
Citrate	1.15781	0.935555	0.818912	0.987726	0.869344	1.23066	1.30154	0.955459	0.872928	0.710233	0.846152	2.07301		1	0.066401	1.12655	0.205909	0.571542
Citrulline	0.998243	0.944635	1.10625	0.961726	1.16406	0.825077	1.15088	0.871031	0.994501	1.05372	0.881833	1.2131		1	0.049443	1.02751	0.0569049	0.722775
CMP	0.959195	1.01679	0.890265	1.10553	1.03113	0.997096	0.704199	1.10961	0.85919	1.16126	1.04052	0.794643		1	0.0294969	0.944903	0.0754858	0.512038
Creatine	1.417	1.42033	0.943951	0.807075	0.581059	0.830587	1.59522	0.818869	0.870885	0.875708	1.81521	1.8141		1	0.140847	1.29833	0.201042	0.252147
Creatinine	1.05857	1.25942	0.891434	0.733087	1.58863	0.468868	1.73144	1.78191	1.80606	1.6309	1.54142	2.03996		1	0.161487	1.75528	0.0697858	0.00157797
Cystathionine	1.03975	1.15092	1.02006	1.09299	0.742997	0.953273	1.0276	0.894965	0.830553	1.11038	1.06482	0.756898		1	0.0582069	0.947536	0.0575833	0.536084
Cysteine	1.3614	1.01154	1.01679	0.941768	0.892138	0.776359	0.845886	0.751405	0.694674	0.845054	0.888784	0.711118		1	0.0808432	0.789487	0.0330202	0.0366435
Cytidine	0.711662	0.918406	1.02376	1.29086	1.19507	0.860245	0.832554	1.05663	1.02995	1.32758	1.13707	1.20779		1	0.0880419	1.09859	0.0690621	0.398938
Cytidine 5-diphosphocholine	0.794084	1.19243	0.992635	1.06066	1.02818	0.932011	0.975669	1.51848	1.09677	1.16114	1.16178	1.32404		1	0.0543385	1.20631	0.0775734	0.0543989
Decanoyl-L-carnitine	1.2498	0.585699	1.21056	1.30205	0.905419	0.746474	0.769158	0.756198	0.732486		0.793092	1.2732		1	0.121495	0.864827	0.102563	0.428755
Dihydroxyacetone phosphate	0.739489	1.08002	0.947324	1.18769	0.870355	1.17512	0.588213	0.710649	0.778431	0.899988	0.824832	0.587988		1	0.0729717	0.731684	0.0519176	0.0134337
Dihydroxyphenylalanine	0.91242	0.919609	0.932986	1.20816	1.07908	0.947742	1.30867	1.04765	1.03488	1.21108	1.05615	1.13605		1	0.0486279	1.13241	0.0446406	0.0726648
FAD	1.02301	1.04462	0.971208	1.00341		0.957758	0.982104	1.04743	0.850078	0.788835	0.909856	0.776593		1	0.0160396	0.892483	0.0440889	0.063602
Fructose 6-phosphate	1.04789	1.17039	0.943028	0.947543	0.983568	0.907581	1.04852	0.735339	0.856811	0.775691	0.971295	0.969589		1	0.0392151	0.892875	0.0503693	0.124243
Fumarate	0.882963	0.893992	0.88852	1.19158	0.811765	1.33118	0.640053	0.723883	0.769178	0.638074	0.774833			1	0.0854746	0.709204	0.0299674	0.0159982
Gamma-aminobutyric acid	0.596742	0.691067	1.13675	1.34046	0.571926	1.66306	0.451614	0.482911	0.465675	0.455765		0.395958		1	0.183989	0.450385	0.0146365	0.0245397
GDP	0.995669	1.07773	0.951243	1.05395	0.877657	1.04375	0.795711	1.04967	0.806557	0.907169	0.965492	0.843003		1	0.0306758	0.894601	0.0405891	0.0651041
Glucose 6-phosphate	0.985195	1.08664	0.957706	1.01666		0.953799	1.21829	0.318243	0.794396	0.388571	1.24713	1.21194		1	0.0244194	0.863094	0.175318	0.500533
Glucose	0.908798	1.01635	0.925898	1.12002	0.828038	1.2009	0.916596	0.886394	0.916115	0.720695	1.07798	0.572376		1	0.057275	0.84836	0.0720844	0.130571
Gluconate	0.952762	0.99472	1.07423	1.09113	1.06021	0.82695	0.925784	0.886383	0.735186	1.13356	0.80144	1.18608		1	0.0406798	0.944738	0.0735094	0.525541
Glutamate	0.918709	0.981465	0.910748	1.09348	1.06305	1.03255	0.859357	0.788367	0.730858	0.913825	0.831246	0.744456		1	0.0309251	0.811352	0.0286842	0.00119285
Glutaryl-L-carnitine	1.30903	1.38905	1.01703	1.00475	0.656181	0.623947	0.946094	1.23065	1.05981	0.827478	1.43987	1.06861		1	0.129975	1.09542	0.088131	0.556984
Oxidized glutathione	1.12988	0.929977	1.14137	1.17514	0.866223	0.757407	0.984197	0.662283	0.682881	0.71335	0.797043	0.582083		1	0.070517	0.736973	0.057091	0.0158609
Glutathione	0.943655	1.03448	0.743563	0.95365	0.81754	1.50711	0.814213	1.32655	0.984921	1.17733	1.13205	1.0186		1	0.109958	1.07561	0.072182	0.578105
Glycerate	0.956799	1.03916	0.893249	1.11312	0.997668		0.732327	0.861245	0.692464	0.75661	1.07191	0.691747		1	0.0371466	0.80105	0.0598393	0.0251051
Glycerol	0.969048	0.847216	1.05025	1.08309	1.04285	1.00755	0.976936	0.989032	0.909231	1.4284	1.0216	1.13044		1	0.0344592	1.07594	0.0764418	0.386415
Monolaurin	1.17978	0.954215	0.909948	0.933091	0.971403	1.05156	0.880161	0.884292	0.80136	0.792678	0.957037	0.911762		1	0.0410202	0.871215	0.0260182	0.0242623
Glycine	0.989082	0.9868	1.01685	1.07504	0.971209	0.96102	0.903727	0.727179	0.755821	0.832404	0.886951	0.700385		1	0.0168888	0.801078	0.0349003	0.000443804
GMP	0.755785	1.01327	0.771698	1.17001	1.24896	1.04027	0.651782	1.25537	0.856563	1.27726	1.01657	0.854859		1	0.0825524	0.985401	0.100661	0.912928
GTP	1.10985	1.13053	1.14069	0.90443	0.696489	1.018	1.32734	0.932513	1.05727	0.784444	1.09406	1.299		1	0.070823	1.08244	0.0854245	0.474627
Guanine	0.621782	0.809812	0.942138	1.26514	1.30838	1.05275	0.789583	0.888522	1.20338	1.16384	1.55922	1.43047		1	0.108128	1.1725	0.12171	0.314259
Guanosine	0.620084	0.649656	0.880849	1.17658	1.5644	1.10844	0.648955	0.603869	1.07909	1.10587	1.03254	1.32662		1	0.146373	0.966156	0.115251	0.859478
Heneicosylic acid	0.89898	0.898567	1.01388	1.09854	1.10614	0.983882	0.937391	0.960591	0.939568	1.07853	1.02384	1.02742		1	0.0373823	0.994557	0.0234054	0.904226
Heptadecanoic acid	0.868456	0.978463	0.952117	1.10248	1.14212	0.956365	1.04391	1.01082	1.05909	1.33575	1.14249	0.985786		1	0.0418986	1.09631	0.0526363	0.182779
Hexanoyl-L-carnitine	0.81853	0.977383	1.06972	1.01554	1.08554	1.03329	1.25651	0.464288	0.722449	1.86138	0.524287	1.30357		1	0.0395687	1.02208	0.22266	0.924151
Histidine	0.963557	0.838538	1.31779	0.996711	1.018	0.865399	0.720019	0.629039	0.641929	0.842932	0.650536	0.887663		1	0.0699626	0.728686	0.0454476	0.00869003
Homocysteine	1.01086	0.930346	1.32129	1.01302	0.841858	0.882629	0.983926	0.708505	0.778442	0.862194	1.0432	0.66152		1	0.0700354	0.839631	0.0620302	0.117272
Homoserine	0.973298	0.97898	1.16737	0.930557	1.07456	0.875235	1.182	1.15244	0.877324	1.00744	1.05895	0.966422		1	0.0428622	1.04076	0.0469397	0.53577
Hypotaurine	0.857807	0.787952	0.947951	1.23719	1.29101	0.87809	0.834683	0.657247	0.575732	1.42521	1.06336	2.64683		1	0.086352	1.20051	0.315195	0.553221
Hypoxanthine	0.634249	0.991666	0.737719	1.30733	1.16212	1.16692	0.802584	1.25641	1.23167	1.19126	1.34846	1.61177		1	0.108202	1.24036	0.107086	0.145442
IMP	0.726504	1.48257	0.567696	1.12475	0.828284	1.2702	0.461116	1.34391	0.918372	1.03887	0.980594	0.432653		1	0.142901	0.862585	0.14443	0.514166
Inosine	0.57128	1.08889	0.913946	1.18095	1.26058	0.984359	0.685925	0.937943	1.22662	1.05502	1.00611	1.57858		1	0.0999992	1.0817	0.122695	0.616962
Myoinositol	0.926185	0.931005	0.939079	1.22303	1.07129	0.90941	1.26965	1.07646	1.0351	1.22654	1.03833	1.11609		1	0.0506465	1.12703	0.0405125	0.0786156
Isocitrate	1.06457	0.953295	0.875103	1.00597	0.891601	1.20946	1.20512	0.973584	0.9391	0.864821	0.920701			1	0.0508626	0.980666	0.0588105	0.808183
Isoleucine	1.31272	1.11938	0.954188	0.891626	1.22505	0.497046	1.46218	1.18275	1.29988	1.40309	0.851318	1.32646		1	0.119652	1.25428	0.0894711	0.119591
Isopentenyl pyrophosphate	1.28107	0.661659	0.543775	1.30104	0.716063	1.4964	0.568055	1.01701	0.610847	0.735606	0.294778	0.0928056		1	0.165254	0.553183	0.133001	0.0614176
Kynurenic acid	0.945526	0.951639	0.921852	1.20211	1.06791	0.910957	1.34459	1.07407	1.0297	1.21707	1.02816	1.10399		1	0.046477	1.13293	0.0509295	0.0827126
Lactate	0.971662	0.894179	0.943228	0.967865	1.14272	1.08035	1.58088	1.6783	1.77152	1.52193	1.5933	1.72564		1	0.037895	1.64526	0.0389661	3.23263e-07
Lauric acid	0.883792	0.85938	1.08028	1.06393	1.07202	1.0406	1.001	0.904824	0.963899	1.28403	1.07733	1.03602		1	0.0410873	1.04452	0.053672	0.525041
Lauroylcarnitine	1.19433	0.544071	1.3157	1.29417	0.812006	0.839717	0.88936	0.701251	0.857532	1.98135	0.882251	1.5293		1	0.128176	1.14017	0.205018	0.574918
Leucine	1.21861	1.04491	1.03516	0.845759	1.38275	0.47281	1.35583	1.07064	1.22528	1.43551	0.792804	1.25201		1	0.129004	1.18868	0.0939619	0.264465
Linoleate	0.894426	0.904599	0.911666	1.0938	1.22868	0.966835	1.12695	1.06699	1.11003		1.21743	1.18156		1	0.0548455	1.14059	0.0265692	0.0594373
Lysine	0.939453	1.03356	1.03163	1.07662	0.95097	0.967768	0.745319	0.70983	0.71075	0.782345	0.804603	0.657043		1	0.0224395	0.734982	0.0219784	7.36476e-06
Malate	0.941704	0.854121	0.880701	1.19427	0.873866	1.25534	0.646488	0.737419	0.795462	0.642874	0.741649			1	0.0725165	0.712778	0.0296296	0.00789182
Malonate	0.932282	0.903332	0.775374	1.36421	0.866907	1.1579	3.09761	1.18752	2.89759	4.44737	2.74776	2.96057		1	0.0893831	2.88974	0.423958	0.00141785
Methionine	1.09343	0.999751	0.974351	0.958437	1.22853	0.745502	1.0724	1.03398	0.888222	0.958901	1.09369	0.978097		1	0.0653478	1.00421	0.0314805	0.95481
Mucic acid	1.00086	1.01112	1.01866	1.05593	0.913426		0.877908	1.12014	0.878937	1.00866	0.898798	0.459404		1	0.0235537	0.873974	0.0915168	0.253831
Myristic acid	0.890941	0.83128	1.08636	1.00443	1.32171	0.865274	0.929202	0.804395	0.83738		0.932915	1.06564		1	0.0751638	0.913907	0.045535	0.377301
Myristoyl-L-carnitine	1.22197	0.584783	1.28283	1.28755	0.849717	0.77315	0.940692	0.720699	0.926382	2.11954	0.95234	1.88403		1	0.123612	1.25728	0.239926	0.362936
N-Acetylasparagine	0.969143	1.05871	1.27643	0.926411	0.891947	0.877362	1.1344	1.00837	0.980647	1.13999	1.23168			1	0.0613577	1.09902	0.0462379	0.24519
N-Acetylaspartate	1.04159	1.2077	0.794619	0.827596	1.64245	0.486039	1.08723	1.07661	1.00999	1.58728	1.18453	1.31092		1	0.162653	1.20943	0.0868031	0.282475
N-Acetyl-D-glucosamine	0.681164	1.11447	1.0138	1.34389	0.868576	0.978106	0.613726	1.26929	1.13343	1.20555	0.89019	0.722948		1	0.0914622	0.972522	0.110464	0.851893
N-acetylglutamate	0.930753	0.866935	1.07314	1.09352	1.18729	0.848359	0.882038	0.774978	0.823975		0.863626	0.868087		1	0.0561755	0.842541	0.0194507	0.0373787
N-Acetylglutamine	1.14973	1.01353	1.11872	0.787741	0.877972	1.0523	0.395862	0.334119	0.301464	0.29163	0.290569	0.111804		1	0.057555	0.287574	0.0387325	1.24526e-06
N-Acetylglycine	0.738229	0.797044	1.05783	1.56019	0.583423	1.26328	2.00871	1.24979	1.71929	2.12988	2.00122	1.3201		1	0.149413	1.73816	0.153782	0.00630271
N-acetyl-neuraminic acid	0.921755	1.14213	0.940186	1.00386	0.877138	1.11492	1.06365	1.35071	1.10575	0.827319	1.23354	1.43814		1	0.0440526	1.16985	0.089715	0.120081
N-Acetyltyrosine	1.06335	1.02262	1.0189	1.02948	0.920768	0.944885	1.51553	1.12839	0.996749	1.16517	1.03179	1.34137		1	0.0224099	1.1965	0.080709	0.040925
NAD	1.03924	1.19693	1.09569	1.00681	0.750335	0.910994	1.08673	1.00899	0.958254	0.797857	1.03329	0.92892		1	0.0631872	0.969007	0.0410706	0.689557
NADH	1.01017	1.27324	0.962597	0.949134	0.760149	1.04471	0.720158	1.35248	1.23254	0.924321	1.39173	1.13802		1	0.0678911	1.12654	0.106267	0.339289
NADP	1.09643	1.01197	1.04085	1.11977	0.767042	0.963932	0.868988	0.864993	0.729396	0.66101	1.01413	0.73314		1	0.0519702	0.811942	0.0525201	0.0291017
NADPH	1.09799	1.21594	1.01257	0.903048	0.82503	0.945434	1.14927	1.08272	1.14099	1.06089	1.18699	1.23839		1	0.0575555	1.14321	0.0267419	0.0476515
Dimethyl-L-arginine	0.846864	0.947984	1.10861	1.19646	1.04774	0.852345	1.21034	1.05809	1.0906	1.45802	1.06473	1.32741		1	0.0579163	1.20153	0.0666606	0.0456154
Nicotinamide	0.990764	1.05605	1.1661	0.950145	1.10249	0.734456	1.02481	0.913128	0.878195	1.03801	0.897784	0.879726		1	0.0617301	0.938608	0.029857	0.391667
Nicotinate	0.907579	0.893234	1.05017	1.20826	0.825485	1.11527	0.980169	0.702437	0.601519	0.752998	0.915278	0.911231		1	0.0604354	0.810605	0.0601581	0.0506048
N-Methyl-D-aspartic acid	0.800503	1.15553	1.07075	1.03843	1.01164	0.923141	0.821288	0.744953	0.784117	0.689956	0.800764	0.522557		1	0.0505026	0.727273	0.0451239	0.00241119
N-Methyl-L-glutamic acid	1.37966	1.04684	1.12651	0.830632	0.877478	0.738882	1.30707	1.07447	1.21487	1.29692	1.01326	0.774965		1	0.0956067	1.11359	0.0831796	0.391126
Norvaline	1.02636	0.976628	1.18232	1.03138	1.06955	0.713766	0.991112	0.826717	0.766028	1.02624	0.822002	1.23131		1	0.0638314	0.943901	0.0711433	0.570269
Octanoyl-L-carnitine	1.11491	0.640715	1.13765	1.34373	0.955402	0.807596	0.858209	0.67523	0.640745		0.727716	1.10592		1	0.10302	0.801563	0.0845917	0.181768
Oleic acid	0.917689	0.945506	1.03472	1.11675		0.985335	1.08533	1.07785	1.09944		1.20515	1.14605		1	0.0352112	1.12276	0.0237618	0.0201987
Oleoyl-L-carnitine	1.14989	0.684109	1.09883	1.22115	1.0209	0.82513	0.846724	0.771222	0.779431	2.30882	1.04374	1.66707		1	0.0840522	1.23617	0.254935	0.399615
O-Phosphorylethanolamine	0.993857	1.13468	1.05572	1.06834	0.897133	0.850273	1.24797	1.24363	1.08289	1.16898	1.15871			1	0.0443288	1.18044	0.030555	0.0106832
O-Phosphoserine	0.921309	0.857689	1.01866	0.986142	1.03223	1.18397	1.42629	1.27852	1.24224	1.41275	1.26157	1.11514		1	0.045413	1.28942	0.0474123	0.00131781
Ornithine	0.974382	1.04516	0.880383	1.10414	0.981155	1.01478	0.968244	1.04746	0.926187	1.13288	0.862992	1.44958		1	0.0307798	1.06456	0.0860721	0.496172
Orotate	0.513508	1.03348	0.476444	1.0094	1.60471	1.36246	0.671406	0.938379	0.31377	0.413319	0.830536	0.540662		1	0.183398	0.618012	0.0985052	0.0963978
Palmitate	0.881775	0.958336	0.980707	1.10892	1.1095	0.960764	0.99104	1.0447	1.09103	1.33373	1.15398	1.0159		1	0.0371834	1.10506	0.0514696	0.128999
Palmitoyl-L-carnitine	1.13298	0.734238	1.00782	1.33448	0.910644	0.879826	0.938578	0.72652	0.813126	2.1099	1.01297	1.65517		1	0.0861553	1.20938	0.224481	0.40429
Phenylalanine		0.9121	1.05512	1.05353	1.08488	0.894374	1.10414	0.938623	0.948543	1.17185	1.0044	1.48764		1	0.0399943	1.1092	0.0842737	0.302829
Phosphocreatine	1.34736	1.00546	1.1703	0.849291	0.765972	0.861625	2.08711	1.36052	1.55177	0.904711	1.37652	1.69853		1	0.0906122	1.49653	0.16081	0.0226989
Phosphoenolpyruvate	0.954761	0.947497	0.995808	1.06058	1.04387	0.997488	0.91031	0.944003	0.927016		0.969837	0.924316		1	0.0186379	0.935097	0.0102033	0.0183061
Pipecolic acid	0.944726	1.14996	1.16015	0.903254	1.04263	0.799277	1.03389	0.962425	0.876956	1.06656	0.879119	0.628719		1	0.0584975	0.907945	0.0642255	0.314226
Proline	1.17555	1.10716	0.940566	0.787899	1.5994	0.389431	1.31403	0.968024	1.27037	1.55825	0.738661	1.89052		1	0.165619	1.28997	0.16745	0.246413
Propionyl-L-carnitine	0.849921	1.36443	0.824058	0.875465	1.17886	0.907263	0.322564	1.08584	0.458047	0.491002	0.733318	0.539146		1	0.089887	0.604986	0.110509	0.0196854
Prostaglandin E2	1.18043	0.821699	1.04572	0.995746	0.929004	1.0274	0.738764	0.777227	0.651315	0.864623	0.815043	0.612032		1	0.0490734	0.743168	0.0394674	0.00222036
Pterin	0.883013	0.884107	0.955199	1.1903	1.09279	0.994595	0.825674	0.864742	0.860026		0.899926	0.957942		1	0.0496575	0.881662	0.0224068	0.0738032
Pyruvate	0.882815	1.12386	0.860311	0.984636	0.784202	1.36417	1.16508	1.4397	1.03935	0.9494	1.6643	1.18291		1	0.0871808	1.24012	0.108549	0.115291
Ribose 5-phosphate	0.879782	0.954104	0.982783	1.10137	0.92416	1.15781	0.594535	0.934741	0.90466	1.05528	1.57589	1.19325		1	0.0438881	1.04306	0.133999	0.766343
Ribose	0.755386	1.00958	1.02162	1.23657	0.687088	1.28975	0.653275	0.581926	0.524155	0.632863		0.645247		1	0.0997052	0.607493	0.0242528	0.00680186
Ribulose 5-phosphate	0.731048	1.33487	0.785955	1.14855	0.822581	1.177	0.402949	0.523625	0.633722	0.631129	0.701986	0.868811		1	0.102496	0.627037	0.0645609	0.0116619
S-(5-Adenosyl)-L-methionine	1.14704	1.0434	1.10756	1.0848	0.909875	0.707314	1.04703	0.928233	0.73213	0.795419	0.925754	0.98036		1	0.0673435	0.901487	0.0478327	0.260547
Sarcosine	0.919506	1.39295	1.33393	0.806142	0.863089	0.684388	1.22261	1.40001	1.18189	1.05965	1.29024	1.08272		1	0.119489	1.20619	0.0523482	0.14506
Sedoheptulose 7-phosphate	0.825897	1.04324	0.917953	1.33509	0.640134	1.23769	0.902872	0.615928	0.985614	0.757991	1.49592	1.26931		1	0.106018	1.00461	0.133424	0.978968
Sedoheptulose	0.780672	0.901714	1.08051	1.34165	0.938596	0.95686	0.913325	0.837401	1.01369	1.17171	1.24745	1.2658		1	0.0788671	1.0749	0.0734499	0.502914
Serine	1.16636	1.17619	1.0786	0.792717	1.19364	0.592493	1.27548	1.04859	1.1265	1.34828	0.914386	1.14452		1	0.101886	1.14296	0.063546	0.26132
Serotonin	0.924109	0.885274	0.882153	1.08981	1.21421	1.00444	0.762565	0.502638	1.07957	0.832161	1.05247	1.04422		1	0.0537834	0.878937	0.0921983	0.283168
Sphingosine	0.903899	0.563765	0.730587	0.892592	1.77476	1.1344	1.28159	0.895726	1.06485	1.04496	0.605504	0.828702		1	0.173395	0.953554	0.0945904	0.81884
Stearate	0.883792	0.961844	0.96429	1.1062	1.14739	0.936482	1.0498	1.06146	1.03638		1.09224	1.02098		1	0.0421396	1.05217	0.0120835	0.303881
Stearoyl-L-carnitine	1.12842	0.89638	0.935742	1.23551	1.05642	0.747528	1.18335	0.822835	0.840996	1.7383	0.953904	1.77405		1	0.0715886	1.2189	0.17787	0.28018
Succinate	0.769067	0.946604	0.730662	1.24595	1.27835	1.02936	0.515375	1.33741	0.860921	1.28325	1.04148	0.771288		1	0.0944384	0.968289	0.128618	0.846452
Taurine	1.09229	1.1685	1.05105	0.991805	0.852106	0.844239	0.898386	0.805354	0.94385	0.807751	1.02104	0.81619		1	0.0534539	0.882095	0.0361218	0.0975606
Threonine	1.11357	0.986446	1.04835	0.828282	1.35903	0.664327	1.35784	1.18904	1.10896	1.35449	1.02234	1.05057		1	0.0977211	1.18054	0.0602243	0.14684
Thymidine	1.12235	1.26756	0.811584	0.957731	0.883224	0.957547	0.773497	1.06429	0.542524	0.862735	0.984003	0.94475		1	0.0681386	0.861967	0.0758402	0.20558
Thymine	0.935702	0.87241	0.858273	1.49578	0.756395	1.08144	0.266933	0.407011	0.609816	0.970883	0.500177	0.470497		1	0.108363	0.537553	0.0981779	0.010114
Tryptophan	0.966707	0.944039	0.974631	0.998118	1.07702	1.03949	0.994941	0.87981	0.78239	0.87623	0.979545			1	0.0203125	0.902583	0.0388024	0.0439201
Tyrosine	1.06053	0.991433	1.02829	0.996639	0.958746	0.964364	0.900842	0.795599	0.749976	0.793343	0.997175			1	0.0158328	0.847387	0.0449364	0.00722343
UMP	0.831846	0.994033	0.89151	1.15236	1.1464	0.983851	0.472491	1.16878	0.768556	1.24036	0.91397	0.614537		1	0.0532255	0.863116	0.12405	0.334462
Uracil	0.856201	0.855899	0.981607	1.14902	1.1552	1.00207	0.941701	0.975679	0.994791	1.36201	0.978101	1.45267		1	0.0541853	1.11749	0.0926708	0.2994
Urate	0.846321	0.91877	0.84175	1.13364	1.3283	0.931225	1.02369	0.998317	0.890541	1.03372	0.95819			1	0.0786608	0.980891	0.0260814	0.836756
Urea	0.489505	0.599451	1.41679	1.19695	1.5355	0.761805	0.701923	0.491787	0.725959	1.35242	0.689545	0.986903		1	0.180466	0.824756	0.123655	0.441717
Uridine	0.919658	1.23499	0.743855	1.05575	0.892856	1.15289	0.543689	0.963273	0.697732	0.790433	0.843311	0.630394		1	0.0742178	0.744805	0.0619858	0.0247727
Valeryl-L-carnitine	1.06987	1.14026	1.04256	0.895265	1.07412	0.777919	0.866178	0.93139	0.799038	1.32373	1.10831	1.40008		1	0.0554227	1.07146	0.101484	0.550413
Valine	1.11157	1.20788	0.980233	0.703754	1.27058	0.725982	1.52997	1.31366	1.29061	1.41408	1.50595	1.76128		1	0.098677	1.46926	0.0705887	0.00312064
Xanthine	0.666178	1.10343	0.660982	1.31471	1.16924	1.08546	0.770664	1.11362	0.91777	1.09481	1.23038	1.52023		1	0.111364	1.10791	0.105687	0.498176
Xanthosine	0.938051	1.22656	0.626558	1.28844	0.903797	1.01659	1.06769	0.784145	0.628498	0.710662	0.860809			1	0.0978697	0.810362	0.074989	0.17148
