## Supplemental Table 4 for "Tubular Mitochondrial Pyruvate Carrier Disruption Elicits Redox Adaptations that Protect from Acute Kidney Injury"

### Sheet: Sheet1
Supplemental Table 4 - 13C-glucose isotoplogue enrichment and abundance data for WT and MPC TubKO kidneys																	WT		MPC TubKO
		WT	WT	WT	WT	WT	WT	WT	MPC TubKO	MPC TubKO	MPC TubKO	MPC TubKO	MPC TubKO	MPC TubKO	MPC TubKO		AVG	SEM	AVG	SEM	p-value
Glucose 6-phosphate	M0	39.2459	28.4022	30.2878	38.7934	45.0198	41.0994	43.633	39.0452	43.0631	46.344	39.4717	46.8319	47.3143	36.8794		38.0688	2.41207	42.7071	1.61417	0.135999
	M1	8.44155	11.6369	6.21414	8.85937	10.3968	9.733	8.73534	8.34307	8.72055	7.54602	8.33123	8.30566	7.87324	8.72244		9.1453	0.644697	8.26317	0.161783	0.209163
	M2	10.5893	11.263	8.26882	6.02123	9.73138	10.6733	10.6172	10.1898	9.84146	9.83827	10.3611	10.1261	-0.705046	10.608		9.59488	0.699108	8.60853	1.5557	0.573745
	M3	17.2478	19.4939	25.7159	20.223	16.8707	18.1115	16.9869	16.2829	16.7618	14.9913	16.4485	15.3954	16.3417	17.2142		19.2357	1.18422	16.2051	0.290367	0.0286676
	M4	3.8247	4.86222	1.90937	1.79165	3.14418	3.87689	3.72782	4.73398	-1.41558	4.10082	4.5664	3.28706	4.15928	4.47571		3.30526	0.421582	3.41538	0.824703	0.907327
	M5	4.59324	4.93713	6.71258	6.26918	3.49322	4.24889	3.56178	4.39435	5.11529	4.1922	4.60857	3.55333	4.6733	4.938		4.83086	0.473485	4.49644	0.196047	0.526332
	M6	16.0575	19.4046	20.8914	18.0422	11.344	12.257	12.7379	17.0106	17.9133	12.9874	16.2125	12.5006	20.3432	17.1622		15.8192	1.42922	16.3043	1.04216	0.788579
	Rel. Abundance	1.06582	0.866329	0.785051	1.1975	1.05485	1.04684	0.983616	1.05808	0.816394	0.920347	0.789768	1.10839	0.844703	1.1175		1	0.0518424	0.950739	0.0535213	0.521038
6-phosphogluconate	M0	46.3424	46.9368	47.9219	44.4846	51.5775	47.5674	50.5426	46.8781	44.3359	51.7229	51.6016	54.096	45.11	43.8142		47.9105	0.921141	48.2227	1.57513	0.866991
	M1	10.6783	11.014	10.4464	11.1183	10.9425	11.5321	10.1418	10.5352	11.6923	12.6815	7.99306	10.3147	10.9112	9.52696		10.839	0.1736	10.5221	0.569315	0.604124
	M2	9.42151	9.31834	9.85702	10.4653	9.74023	9.86047	9.00612	9.34616	9.35966	9.22217	8.70754	8.87686	9.78267	10.9498		9.66701	0.178275	9.46355	0.280699	0.552046
	M3	14.2131	14.2588	14.8204	13.788	12.9877	14.9054	14.4422	14.2107	13.3725	10.2613	13.4709	11.2259	14.0424	13.9001		14.2022	0.248044	12.9263	0.584166	0.0674021
	M4	2.77555	2.81789	2.56732	3.44614	2.69784	2.95632	2.48939	2.88394	3.72644	3.09485	2.98779	2.9743	3.17834	4.00779		2.82149	0.11959	3.26478	0.162398	0.048314
	M5	4.0115	4.24132	3.18376	4.09514	1.73959	2.78184	3.58723	4.60442	5.61091	2.71567	4.07146	3.35913	4.01254	5.45231		3.3772	0.337436	4.26092	0.398165	0.116189
	M6	12.5577	11.4129	11.2033	12.6025	10.3146	10.3966	9.79072	11.5414	11.9023	10.3016	11.1676	9.15309	12.9629	12.3489		11.1826	0.416018	11.3397	0.485479	0.810049
	Rel. Abundance	1.10521	0.954272	1.1227	1.00209	0.933172	0.997273	0.88529	1.09752	1.03797	0.883435	0.543107	1.15351	0.831163	1.06054		1	0.0330405	0.943893	0.0797305	0.527877
Ribo/Ribulose 5-phosphate	M0	74.2022	80.7191	76.8799	76.6188	79.5247	73.7746	75.8429	71.9663	69.4613	73.666	74.3634	77.3307	69.2443	70.4161		76.7946	0.971496	72.3497	1.11771	0.0110372
	M1	4.93977		3.59037	6.78533	5.07728	7.22794	7.79902	7.27175	8.12651	8.53301	6.55939	6.44489	8.36833	7.29871		5.90328	0.660474	7.51466	0.320072	0.0417688
	M2	7.49476	6.81294	7.91832	6.16906	5.70481	7.25814	6.68823	8.19222	9.98262	7.45331	8.00048	7.69505	8.94427	8.57729		6.86375	0.289703	8.40646	0.324699	0.00403188
	M3	6.49254	5.46513	5.81817	5.29944	4.65785	6.39237	6.34284	6.0145	6.65162	5.96343	6.26696	5.26204	6.83141	7.10206		5.78119	0.257748	6.29886	0.235158	0.163673
	M4	3.91292	5.14591	3.64716	2.96576	2.86616	2.00906	0.868202	2.80468	1.82567	0.796394	2.25058	0.877041	2.36717	1.82062		3.05931	0.520489	1.82031	0.28416	0.0586414
	M5	2.95784	2.41311	2.14606	2.16158	2.16925	3.33791	2.4588	3.75054	3.95223	3.58785	2.55916	2.3903	4.24449	4.78521		2.52065	0.173697	3.60997	0.3278	0.012456
	Rel. Abundance	0.98757	0.963981	1.09294	1.07456	1.01793	0.983117	0.87991	1.07832	0.91588	1.18609	0.751723	1.03141	0.882561	1.31161		1	0.0270256	1.02251	0.0720138	0.774745
Fructose 6-phosphate	M0	47.76	49.7256	47.9702	41.4853	48.8895	47.0647	49.777	44.5445	43.4779	54.8354	45.2608	51.8059	42.2219	41.6115		47.5246	1.07702	46.2511	1.91417	0.572762
	M1	5.19957	6.4709	6.02495	5.74257	8.74917	6.31557	6.29366	5.83888	6.49499	6.03475	6.80803	7.98289	5.23383	4.77221		6.39948	0.424151	6.16651	0.40111	0.696849
	M2	8.83101	11.6768	10.7704	7.83245	8.97382	13.6954	10.29	6.42898	8.03001	9.21066	6.57912	5.44302	8.83454	7.16865		10.2957	0.750414	7.385	0.51713	0.00772008
	M3	13.1014	14.6987	12.6925	13.496	13.8956	12.4876	10.7634	12.4063	14.6531	-1.76547	14.1836	10.5217	12.6581	13.7967		13.0193	0.470578	10.922	2.17766	0.365082
	M4	1.26242	1.35006	0.963088	2.10298	1.2753	0.912619	1.07237	2.73361	1.4617	3.24735	2.04126	1.94591	1.95195	1.8416		1.27698	0.151263	2.17477	0.228976	0.00668445
	M5	1.18766	0.149037	1.45896	2.26875	-0.518171	0.0395018	1.42649	2.90086	1.76598	2.9976	-0.0186934	0.784179	1.97528	2.70976		0.858891	0.373198	1.87357	0.431148	0.100491
	M6	22.6578	15.9289	20.12	27.072	18.7348	19.4845	20.3771	25.1468	24.1163	25.4397	25.1459	21.5164	27.1244	28.0995		20.625	1.31781	25.227	0.800473	0.0113867
	Rel. Abundance	1.07156	0.593945	1.13416	1.29135	1.02732	0.879298	1.00237	1.15763	1.17368	0.815981	0.642953	1.32189	0.705924	1.29329		1	0.0828373	1.01591	0.108089	0.908948
Pyruvate	M0	71.7771	68.9151	70.9041	77.3451	66.3359	67.77	65.8003	70.2715	66.8943	66.2972	65.382	69.1644	61.5567	69.5171		69.8354	1.50356	67.0119	1.13887	0.160246
	M1	2.53906	5.38558	5.07052	2.10315	6.41326	6.04297	5.24054	6.49281	5.45141	5.47288	8.5622	6.02398	6.68088	5.07503		4.68501	0.637144	6.25131	0.443584	0.0665743
	M2	4.46144	3.71807	3.02394	1.88467	4.4888	2.07475	3.63871	1.84586	2.38631	3.5096	3.36122	3.84517	4.85724	1.86892		3.3272	0.397227	3.09633	0.421925	0.697337
	M3	21.2224	21.9813	21.0015	18.6671	22.762	24.1123	25.3205	21.3899	25.268	24.7203	22.6946	20.9664	26.9052	23.539		22.1524	0.825423	23.6405	0.810559	0.22261
	Rel. Abundance	0.677117	1.08208	1.28026	0.163469	0.689719	1.3789	1.72846	1.60324	2.31261	1.58679	0.184783	1.63695	4.82137	1.86253		1	0.198795	2.00118	0.530762	0.102719
Acetyl-CoA	M0	77.7198	75.7226	76.3064	74.9767	75.4973	74.4468	75.6786	87.4401	79.229	79.2694		78.6468	78.8054	79.6934		75.764	0.395043	80.514	1.39344	0.00481929
	M1	2.39834	2.63827	2.71246	3.53443	3.53993	2.67411	2.76232	1.84559	1.59556	1.77661		2.07892	1.81044	0.860352		2.89427	0.171624	1.66125	0.172216	0.000377826
	M2	19.8818	21.6391	20.9811	21.4889	20.9628	22.8791	21.5591	10.7143	19.1754	18.954		19.2743	19.3842	19.4463		21.3417	0.342461	17.8248	1.42384	0.0253302
	Rel. Abundance	1.02276	1.3104	1.09027	0.94363	0.69131	0.94542	0.996211	0.400988	0.518064	0.475392	0.302108	0.435458	0.269787	0.449953		1	0.0701147	0.407393	0.0343415	6.41245e-06
Citrate	M0	70.9998	66.9241	71.3351	61.828	60.7312	63.6267	68.8795	76.7132	75.0996	71.4698	78.6732	72.0902	66.1453	75.8273		66.3321	1.6376	73.717	1.58064	0.00702525
	M1	12.5528	15.4425	13.7722	16.3634	17.6314	16.0119	15.2104	13.2987	12.867	14.767	11.496	14.4527	15.8222	12.793		15.2835	0.635844	13.6424	0.550348	0.0747223
	M2	9.71162	11.5526	10.3629	13.7698	14.0739	13.679	11.2999	7.74826	8.8171	9.99105	6.66448	10.1026	13.0244	8.6254		12.0642	0.669588	9.28189	0.772017	0.018518
	M3	5.8158	5.15368	4.03667	6.05133	5.51484	5.23054	4.5264	2.45316	2.51797	3.21028	2.86088	2.81725	3.66485	2.5191		5.18989	0.267819	2.86336	0.166972	8.59773e-06
	M4	0.691274	1.02778	0.236335	1.33749	1.64288	0.999165	-0.374073	-0.202736	0.664628	0.477347	0.359344	0.56946	1.18559	0.282306		0.794407	0.258137	0.476563	0.158838	0.31499
	M5	0.275543	-0.0849383	0.306254	0.73134	0.464819	0.51696	0.524522	0.0167546	0.0645262	0.118514	-0.0296972	-0.00845108	0.196272	-0.0233305		0.390643	0.097834	0.0477982	0.031817	0.00596991
	M6	-0.0468225	-0.0156508	-0.0494742	-0.0813839	-0.0589863	-0.0642762	-0.0666805	-0.027371	-0.0307723	-0.0340044	-0.024196	-0.0237219	-0.0386269	-0.0237581		-0.0547535	0.00783737	-0.0289215	0.00219245	0.00800785
	Rel. Abundance	1.08361	0.737763	0.959292	1.2609	1.11472	1.0192	0.824512	1.11561	0.75068	0.905788	0.98437	1.19532	0.918972	0.848997		1	0.0672259	0.959962	0.0579287	0.659908
Fumarate	M0	72.0147	67.3271	72.8729	64.73	64.5151	66.2755	68.7555	81.5663	78.6395	76.1026	81.9627	77.3758	70.3547	78.333		68.0701	1.25985	77.7621	1.47185	0.00030799
	M1	12.6191	15.4612	13.167	16.2042	17.3032	15.7374	15.0101	10.3955	11.7222	13.2068	9.18467	11.9896	14.9317	12.0238		15.0718	0.626856	11.922	0.700124	0.00576224
	M2	8.52123	10.2676	8.36459	10.9315	11.065	10.5367	9.44939	5.30354	6.081	6.99044	5.5192	7.46407	10.022	6.49204		9.87657	0.420298	6.83889	0.604337	0.00140402
	M3	5.99854	6.19423	4.98403	6.7605	5.91901	6.35652	5.76172	2.45395	3.10903	3.28111	2.91232	2.92153	4.12407	2.87924		5.99636	0.209229	3.09732	0.196077	3.18109e-07
	M4	0.846378	0.74988	0.611495	1.37384	1.19771	1.09386	1.02329	0.280714	0.448233	0.419048	0.421059	0.248962	0.567544	0.271886		0.985208	0.100447	0.379635	0.0441199	0.000132001
	Rel. Abundance	0.953588	0.89664	1.04893	1.07654	1.12819	1.00596	0.89015	0.690448	0.535485	0.64793	0.499139	0.635157	0.546304	0.713785		1	0.0343737	0.60975	0.0313255	2.29823e-06
Malate	M0	74.013	69.7126	74.1862	66.8902	65.9318	66.4269	71.0488	82.0028	80.9985	77.2353	83.5383	79.185	72.8662	80.4943		69.7442	1.32145	79.4743	1.33664	0.000230568
	M1	12.1389	14.8335	12.4193	15.6668	16.6343	16.6279	13.8738	9.88794	10.6302	13.0281	8.43586	11.5363	13.6717	11.0652		14.5992	0.703447	11.1793	0.677293	0.00436459
	M2	8.0506	9.22053	7.46293	10.7259	10.5324	10.3417	8.62573	5.67804	5.59766	6.49215	4.9877	6.38554	8.84279	5.77172		9.27998	0.48871	6.2508	0.472441	0.000784031
	M3	4.99219	5.20517	5.18484	5.56596	6.04507	5.59683	5.64022	2.42451	2.69365	2.87986	2.74674	2.56024	3.88616	2.49539		5.46147	0.134892	2.81237	0.188381	8.27284e-08
	M4	0.80531	1.02823	0.7467	1.15123	0.856358	1.00666	0.811476	0.00671777	0.0800559	0.364583	0.291405	0.332828	0.733144	0.173342		0.915137	0.055963	0.283154	0.0901562	6.65442e-05
	Rel. Abundance	0.982563	0.920968	1.02031	1.07226	1.03573	0.973044	0.995126	0.74947	0.599666	0.627414	0.542267	0.713648	0.594319	0.726056		1	0.0183944	0.650406	0.0298724	3.71874e-07
Aspartate	M0	71.2353	70.0772	71.79	71.5598	67.1274	67.2174	70.1593	84.0554	82.5727	80.6921	83.6739	80.9027	73.6174	82.0385		69.8809	0.741456	81.079	1.33274	8.94514e-06
	M1	11.9006	14.6784	13.3017	12.9822	16.1116	15.1073	13.8983	9.09681	8.9294	10.2995	8.23668	10.2141	13.4243	9.49244		13.9972	0.536454	9.95617	0.639504	0.00040426
	M2	9.62062	9.03547	8.25329	9.24934	9.3325	10.1529	9.14656	5.19988	5.79898	6.63844	5.34174	6.30768	9.28753	6.13734		9.25582	0.218728	6.38737	0.520817	0.000271576
	M3	6.2912	5.40403	5.8502	5.16292	6.04123	6.37459	5.96624	1.58688	2.52924	2.16718	2.37351	2.39367	2.92176	2.35698		5.87006	0.168189	2.33275	0.152381	2.50523e-09
	M4	0.952273	0.804885	0.804815	1.04578	1.38721	1.14782	0.829608	0.0610608	0.169677	0.202725	0.374122	0.181918	0.749044	-0.0252463		0.996055	0.0818313	0.244757	0.0962436	6.74352e-05
	Rel. Abundance	0.95361	1.05866	1.00394	0.763572	1.00689	1.24113	0.972191	1.10973	1.41848	1.09056	0.671994	1.31817	0.895154	1.25722		1	0.053557	1.10876	0.0974122	0.347212
