## Supplemental Table 5 for "Tubular Mitochondrial Pyruvate Carrier Disruption Elicits Redox Adaptations that Protect from Acute Kidney Injury"

### Sheet: Sheet1
Supplemental Table 5 - 13C-lactate and -pyruvate isotoplogue enrichment and abundance data for WT and MPC TubKO kidneys																		WT		MPC TubKO
		WT	WT	WT	WT	WT	WT	WT	MPC TubKO	MPC TubKO	MPC TubKO	MPC TubKO	MPC TubKO	MPC TubKO	MPC TubKO	MPC TubKO		AVG	SEM	AVG	SEM	p-value
Pyruvate	M0	19.3915	33.0605	24.6403	33.9146	27.2313	34.5379	27.0535	41.7984	40.0752	43.3571	41.5454	46.0329	46.038	42.218	44.2909		28.5471	2.11639	43.1695	0.764357	1.1617e-05
	M1	3.22714	6.93332	3.32519	5.17863	4.83374	5.67657	4.8458	4.74193	5.46863	4.88189	5.07724	6.05989	5.53545	5.22493	6.43039		4.86006	0.490134	5.42755	0.204872	0.282613
	M2	4.01652	7.08241	4.36907	5.59965	4.6093	6.54191	5.59175	5.09997	5.62636	5.19213	5.06501	5.56329	4.66661	5.69803	5.5668		5.40152	0.431307	5.30977	0.127666	0.832065
	M3	73.3649	52.9238	67.6655	55.3071	63.3256	53.2436	62.509	48.3597	48.8298	46.5689	48.3124	42.3439	43.7599	46.859	43.712		61.1913	2.93803	46.0932	0.881709	0.000165354
	Rel. Abundance	0.74262	1.0491	1.36482	0.99247	1.0804	0.923661	0.846933	2.8504	2.37152	3.04039	2.07609	2.28488	1.60756	2.62862	1.97968		1	0.0752018	2.35489	0.167575	9.12401e-06
Citrate	M0	47.0299	45.1827	47.3295	42.7043	41.3479	43.9242	44.8189	53.0592	53.2993	47.082	48.6752	51.4313	49.5097	49.2449	52.9483		44.6196	0.821815	50.6562	0.830448	0.00019053
	M1	15.303	18.0703	16.2772	14.1108	17.8766	16.7087	16.8348	17.8843	18.8262	16.6907	16.7172	19.1825	16.2163	16.4283	18.006		16.4545	0.527637	17.4939	0.40216	0.135911
	M2	17.701	18.6654	18.3209	20.1275	19.5053	19.7432	18.2302	14.3484	14.8042	18.6933	17.4686	15.0555	18.1839	17.4672	15.8216		18.8991	0.340185	16.4803	0.591134	0.00465902
	M3	10.5111	9.96718	9.41867	11.9455	11.6598	11.0268	10.986	8.58904	7.83819	9.3921	9.32416	7.98759	8.07685	9.14251	8.43388		10.7879	0.338822	8.59804	0.219696	9.20432e-05
	M4	6.38151	5.20655	5.70509	6.98601	5.87262	5.15437	6.18545	4.33626	3.02762	5.01596	4.6976	4.25751	5.37926	5.1594	2.72872		5.92737	0.247035	4.32529	0.344859	0.0028
	M5	2.40286	2.25076	2.35289	3.30759	2.85537	3.12178	2.37827	1.21139	1.43495	2.30027	2.25778	1.91445	2.06823	2.17319	1.69943		2.66707	0.160188	1.88246	0.141396	0.00273457
	M6	0.67065	0.657134	0.595727	0.818323	0.882479	0.320846	0.566462	0.571432	0.769584	0.825767	0.859446	0.171239	0.565756	0.384501	0.362127		0.644517	0.0691638	0.563732	0.0871541	0.489545
	Rel. Abundance	1.27827	1.10063	1.12489	0.749514	1.06394	0.546087	1.13665	0.782771	0.54019	0.438537	0.540778	0.497312	0.31205	0.492053	0.569858		1	0.0969419	0.521694	0.0469662	0.000472369
Fumarate	M0	42.7391	45.9763	48.4833	43.87	44.0279	46.4078	44.6819	62.2297	61.1749	55.6843	59.0699	61.2047	58.5839	54.5652	64.2458		45.1695	0.728699	59.5948	1.1615	1.49738e-07
	M1	20.543	21.4299	20.3394	21.0773	22.1859	20.7917	22.5278	15.8384	17.967	17.8633	17.1046	17.613	18.1215	17.1703	16.6311		21.2707	0.312706	17.2887	0.27297	2.74525e-07
	M2	18.6901	16.7813	16.0976	15.2519	17.5029	16.4134	16.5489	14.0469	11.4424	14.5759	12.9328	13.2151	12.6978	12.9734	11.9827		16.7551	0.412759	12.9834	0.358095	1.02229e-05
	M3	12.5834	12.0226	11.4119	14.4744	11.5424	11.7792	12.1084	5.06536	6.01093	9.46389	8.77936	6.36624	6.56538	7.8039	5.33618		12.2746	0.394944	6.9239	0.565634	4.27536e-06
	M4	5.44431	3.78997	3.66774	5.32646	4.74096	4.60789	4.13298	2.81973	3.4048	2.41268	2.11332	1.60093	4.03144	7.48711	1.80411		4.53004	0.265906	3.20927	0.675632	0.108652
	Rel. Abundance	0.90611	1.17985	0.834609	1.03315	1.14894	0.976363	0.920973	0.415497	0.426699	0.273528	0.265736	0.427543	0.252751	0.413613	0.398297		1	0.0484531	0.359208	0.0281235	2.53164e-08
