## Supplemental Table 6 for "Tubular Mitochondrial Pyruvate Carrier Disruption Elicits Redox Adaptations that Protect from Acute Kidney Injury"

### Sheet: Sheet1
Supplemental Table 6 - Tubular injury score criteria
Score	Description
0	Absence of TN; 0
1	Mild TN: small and a few focus TN in immediately beneath the capsule (0%–10)
2	Moderate TN: for a few focal focus TN and along the tubular segment (10%–25)
3	Severe TD: diffuse and significant TN along the tubular segment (% 25–50)
4	Very severe TN: TN was greater than 50%
